# Single Cell Profiling of Acute Kidney Injury Reveals Novel Transcriptional Signatures, Mixed Identities and Epithelial-to-Stromal Crosstalk

**DOI:** 10.1101/2019.12.30.890905

**Authors:** Valeria Rudman-Melnick, Mike Adam, Andrew Potter, Saagar M. Chokshi, Qing Ma, Keri A. Drake, Meredith P. Schuh, J. Matthew Kofron, Prasad Devarajan, S. Steven Potter

## Abstract

Acute kidney injury (AKI) is a rapid decline of renal function, with an incidence of up to 67% of intensive care unit patients. Current treatments are merely supportive, emphasizing the need for deeper understanding that could lead to improved therapies. We used single cell RNA sequencing, *in situ* hybridization and protein expression analyses to create comprehensive renal cell specific transcriptional profiles of multiple AKI stages. We revealed that AKI induces marked dedifferentiation, renal developmental gene activation and mixed identities in injured renal tubules. Moreover, we identified potential pathologic crosstalk between epithelial and stromal cells, and several novel genes involved in AKI. We also demonstrated the definitive effects of age on AKI outcome, and showed that renal developmental genes hold a potential as novel AKI markers. Moreover, our study provides the resource power which will aid in unraveling the molecular genetics of AKI.
