## Supplementary material for "Single Cell Profiling of Acute Kidney Injury Reveals Novel Transcriptional Signatures, Mixed Identities and Epithelial-to-Stromal Crosstalk": Table S2

### Sheet: UIR Day7 DediffProx Markergene
Gene	p_val	avg_logFC	pct.1	pct.2	p_val_adj	cluster				pct.1=UIR Day 7 Dedifferentiated Proximal Tubules
Tshz2	2.79256e-158	1.83591	0.842	0.249	5.58512e-155	Dedifferentiated Prox				pct.2=UIR Day 7 Other Cell Populations
Cryab	4.19474e-138	1.91469	0.924	0.404	8.38947e-135	Dedifferentiated Prox
Plau	1.12471e-120	1.75556	0.909	0.422	2.24941e-117	Dedifferentiated Prox
Bst1	1.72055e-118	1.57204	0.751	0.23	3.44111e-115	Dedifferentiated Prox
Agt	8.47877e-117	1.37125	0.732	0.234	1.69575e-113	Dedifferentiated Prox
Nupr1	1.13578e-116	1.93382	0.842	0.366	2.27156e-113	Dedifferentiated Prox
Prr15	1.26378e-115	1.78101	0.82	0.309	2.52755e-112	Dedifferentiated Prox
Id1	7.65057e-106	1.58916	0.798	0.335	1.53011e-102	Dedifferentiated Prox
Slc7a12	9.07357e-103	0.951612	0.558	0.111	1.81471e-99	Dedifferentiated Prox
Parm1	1.14478e-100	0.95287	0.697	0.213	2.28955e-97	Dedifferentiated Prox
I830012O16Rik	7.42497e-98	1.40113	0.716	0.28	1.48499e-94	Dedifferentiated Prox
Ctsl	8.81149e-92	1.19861	0.965	0.723	1.7623e-88	Dedifferentiated Prox
Fst	1.22974e-88	1.98937	0.587	0.125	2.45948e-85	Dedifferentiated Prox
Id3	1.84706e-88	1.34895	0.883	0.419	3.69413e-85	Dedifferentiated Prox
Irx3	4.9923e-86	1.3998	0.722	0.24	9.9846e-83	Dedifferentiated Prox
Sned1	5.96754e-86	0.378572	0.539	0.153	1.19351e-82	Dedifferentiated Prox
Foxc1	9.70215e-85	1.03972	0.634	0.2	1.94043e-81	Dedifferentiated Prox
Adamts1	5.449e-82	1.30509	0.858	0.382	1.0898e-78	Dedifferentiated Prox
Gm10664	5.51173e-80	1.35426	0.738	0.282	1.10235e-76	Dedifferentiated Prox
Arid1b	2.25329e-77	0.872437	0.703	0.288	4.50657e-74	Dedifferentiated Prox
1600029D21Rik	1.49735e-76	0.905836	0.804	0.339	2.9947e-73	Dedifferentiated Prox
Fhl2	6.56099e-75	0.26937	0.628	0.256	1.3122e-71	Dedifferentiated Prox
Tsc22d1	8.73094e-73	1.23616	0.896	0.541	1.74619e-69	Dedifferentiated Prox
Akap12	3.40399e-71	1.30243	0.722	0.296	6.80798e-68	Dedifferentiated Prox
Tpm1	3.53699e-68	1.01023	0.883	0.519	7.07398e-65	Dedifferentiated Prox
Plod2	4.26756e-68	0.688006	0.669	0.31	8.53513e-65	Dedifferentiated Prox
Tnfsf10	2.59052e-67	0.671451	0.707	0.332	5.18104e-64	Dedifferentiated Prox
Epcam	1.36649e-66	0.925563	0.912	0.533	2.73298e-63	Dedifferentiated Prox
Jag1	3.43113e-64	1.40425	0.685	0.316	6.86227e-61	Dedifferentiated Prox
Tinagl1	5.02789e-64	0.775064	0.669	0.287	1.00558e-60	Dedifferentiated Prox
Sept4	4.8066e-63	0.461144	0.618	0.263	9.61319e-60	Dedifferentiated Prox
Fam174b	5.71766e-63	0.407311	0.65	0.269	1.14353e-59	Dedifferentiated Prox
Cdh2	1.10093e-61	0.472206	0.521	0.143	2.20186e-58	Dedifferentiated Prox
Napsa	1.45964e-60	0.966408	0.773	0.399	2.91929e-57	Dedifferentiated Prox
Hes1	2.6969e-60	0.946209	0.861	0.478	5.39381e-57	Dedifferentiated Prox
Srd5a1	5.50283e-59	1.31541	0.666	0.266	1.10057e-55	Dedifferentiated Prox
Amotl1	5.26578e-58	0.354486	0.618	0.276	1.05316e-54	Dedifferentiated Prox
Rasl11a	1.22725e-57	0.866935	0.672	0.305	2.45451e-54	Dedifferentiated Prox
Cald1	1.97754e-57	0.434961	0.808	0.391	3.95507e-54	Dedifferentiated Prox
Ehf	9.13011e-56	0.932975	0.726	0.391	1.82602e-52	Dedifferentiated Prox
Dpp4	9.48398e-56	0.957896	0.694	0.31	1.8968e-52	Dedifferentiated Prox
2700049A03Rik	1.42683e-55	0.296832	0.543	0.225	2.85365e-52	Dedifferentiated Prox
Nid2	1.54685e-55	0.764763	0.543	0.161	3.0937e-52	Dedifferentiated Prox
Tspan8	2.08357e-54	0.872405	0.823	0.401	4.16714e-51	Dedifferentiated Prox
Mxra8	2.29578e-53	0.430886	0.59	0.271	4.59156e-50	Dedifferentiated Prox
Krt19	1.35396e-52	0.520198	0.669	0.32	2.70792e-49	Dedifferentiated Prox
Lmo7	4.352e-52	0.319995	0.628	0.303	8.704e-49	Dedifferentiated Prox
S100a6	1.22728e-50	1.23964	0.861	0.583	2.45455e-47	Dedifferentiated Prox
Fut9	1.02542e-49	0.404996	0.678	0.308	2.05085e-46	Dedifferentiated Prox
Klf7	3.57779e-47	0.625094	0.681	0.369	7.15557e-44	Dedifferentiated Prox
Acer2	1.10375e-45	0.321457	0.562	0.247	2.2075e-42	Dedifferentiated Prox
Cxcl10	1.64117e-44	0.250674	0.53	0.22	3.28234e-41	Dedifferentiated Prox
Sorbs2	2.59768e-44	0.318516	0.587	0.254	5.19537e-41	Dedifferentiated Prox
Krt18	3.52201e-44	0.554393	0.719	0.327	7.04402e-41	Dedifferentiated Prox
Gadd45g	2.73301e-43	0.600166	0.741	0.437	5.46603e-40	Dedifferentiated Prox
Utrn	7.14369e-43	0.370575	0.64	0.356	1.42874e-39	Dedifferentiated Prox
Gdf15	3.98195e-42	0.444197	0.631	0.361	7.9639e-39	Dedifferentiated Prox
Hbegf	7.95115e-42	0.906654	0.7	0.411	1.59023e-38	Dedifferentiated Prox
Cdh13	4.28872e-41	0.283356	0.502	0.167	8.57743e-38	Dedifferentiated Prox
Pitpnc1	4.46383e-41	0.578958	0.637	0.314	8.92766e-38	Dedifferentiated Prox
Gbp3	6.25466e-41	0.295914	0.713	0.349	1.25093e-37	Dedifferentiated Prox
Wdr60	8.07412e-41	0.492306	0.615	0.321	1.61482e-37	Dedifferentiated Prox
Tgtp1	1.10642e-40	0.329585	0.672	0.38	2.21284e-37	Dedifferentiated Prox
Mme	2.8696e-40	1.0315	0.599	0.23	5.7392e-37	Dedifferentiated Prox
Fabp3	3.20686e-39	0.457582	0.64	0.315	6.41372e-36	Dedifferentiated Prox
Baz2b	3.54085e-39	0.506308	0.707	0.364	7.08171e-36	Dedifferentiated Prox
Aqp1	5.37746e-38	0.629509	0.527	0.215	1.07549e-34	Dedifferentiated Prox
Ifit2	6.37708e-38	0.362055	0.615	0.352	1.27542e-34	Dedifferentiated Prox
2610015P09Rik	2.07483e-37	0.374193	0.593	0.325	4.14967e-34	Dedifferentiated Prox
Ifit3	2.1454e-37	0.673514	0.593	0.348	4.2908e-34	Dedifferentiated Prox
Smc5	2.72045e-37	0.323728	0.599	0.282	5.4409e-34	Dedifferentiated Prox
Mpp5	3.26243e-37	0.37445	0.675	0.35	6.52487e-34	Dedifferentiated Prox
Csf1	4.78503e-37	0.324429	0.606	0.29	9.57005e-34	Dedifferentiated Prox
Tgtp2	1.11894e-36	0.298146	0.647	0.405	2.23788e-33	Dedifferentiated Prox
Thsd7a	3.44127e-36	0.527558	0.552	0.259	6.88254e-33	Dedifferentiated Prox
Crim1	5.76667e-36	0.431852	0.628	0.326	1.15333e-32	Dedifferentiated Prox
Zfml	7.09881e-36	0.331437	0.666	0.378	1.41976e-32	Dedifferentiated Prox
Arhgap29	1.39316e-35	0.710028	0.612	0.283	2.78632e-32	Dedifferentiated Prox
Ctr9	3.20866e-35	0.450956	0.656	0.34	6.41732e-32	Dedifferentiated Prox
Ccdc80	4.27447e-35	0.422308	0.502	0.2	8.54894e-32	Dedifferentiated Prox
Lrrcc1	6.12372e-35	1.05302	0.628	0.319	1.22474e-31	Dedifferentiated Prox
Cldn4	8.23584e-35	0.477391	0.675	0.363	1.64717e-31	Dedifferentiated Prox
A630007B06Rik	1.13195e-34	0.431916	0.672	0.384	2.2639e-31	Dedifferentiated Prox
Nfkbiz	1.58339e-33	0.679505	0.767	0.461	3.16678e-30	Dedifferentiated Prox
Ptprg	1.67245e-33	0.503468	0.527	0.209	3.34491e-30	Dedifferentiated Prox
Mettl7a1	3.30185e-33	1.35507	0.659	0.375	6.60369e-30	Dedifferentiated Prox
Socs3	5.25739e-33	0.40869	0.741	0.459	1.05148e-29	Dedifferentiated Prox
Cep290	7.27741e-33	0.374488	0.618	0.36	1.45548e-29	Dedifferentiated Prox
Notch2	4.84099e-32	0.277635	0.574	0.323	9.68198e-29	Dedifferentiated Prox
Irgm1	8.84796e-32	0.708068	0.675	0.416	1.76959e-28	Dedifferentiated Prox
Thbs1	1.92264e-31	0.478543	0.511	0.252	3.84528e-28	Dedifferentiated Prox
Adamts5	2.92154e-31	0.699865	0.568	0.237	5.84308e-28	Dedifferentiated Prox
4931406C07Rik	3.23784e-31	0.253146	0.618	0.343	6.47568e-28	Dedifferentiated Prox
Fosb	5.43579e-31	0.765143	0.754	0.518	1.08716e-27	Dedifferentiated Prox
Atf3	1.0329e-30	0.604167	0.738	0.52	2.0658e-27	Dedifferentiated Prox
Cp	1.44302e-30	0.79814	0.697	0.34	2.88604e-27	Dedifferentiated Prox
Slc16a12	3.95352e-30	0.619731	0.558	0.228	7.90704e-27	Dedifferentiated Prox
Aoc1	1.19152e-29	0.941703	0.669	0.342	2.38304e-26	Dedifferentiated Prox
Xrn1	1.81514e-29	0.297156	0.565	0.325	3.63028e-26	Dedifferentiated Prox
Gbp2	1.85799e-29	0.410542	0.669	0.418	3.71598e-26	Dedifferentiated Prox
Trip11	3.35082e-29	0.399979	0.685	0.424	6.70165e-26	Dedifferentiated Prox
Grpel2	1.25131e-28	0.264187	0.606	0.398	2.50263e-25	Dedifferentiated Prox
Krt8	1.24077e-27	0.427894	0.792	0.464	2.48153e-24	Dedifferentiated Prox
Ankrd1	1.96711e-27	1.62023	0.593	0.338	3.93421e-24	Dedifferentiated Prox
Serpinb9	3.01095e-27	0.334251	0.681	0.452	6.02189e-24	Dedifferentiated Prox
Spry1	7.73605e-27	0.375078	0.517	0.274	1.54721e-23	Dedifferentiated Prox
Igfbp7	9.59006e-27	0.356495	0.95	0.664	1.91801e-23	Dedifferentiated Prox
Lpgat1	1.28342e-26	0.331483	0.552	0.292	2.56683e-23	Dedifferentiated Prox
Cntln	1.30187e-26	0.279576	0.533	0.324	2.60373e-23	Dedifferentiated Prox
Slc12a2	1.54941e-26	0.279216	0.549	0.319	3.09882e-23	Dedifferentiated Prox
Cyr61	4.03023e-26	0.473558	0.703	0.464	8.06045e-23	Dedifferentiated Prox
Gpc3	2.92314e-24	0.358652	0.552	0.247	5.84629e-21	Dedifferentiated Prox
Zbtb20	3.7491e-24	0.427565	0.82	0.538	7.4982e-21	Dedifferentiated Prox
Lhfp	7.89068e-24	0.631071	0.473	0.205	1.57814e-20	Dedifferentiated Prox
Dnajb4	1.15415e-23	0.382314	0.593	0.362	2.3083e-20	Dedifferentiated Prox
2200002D01Rik	1.44266e-23	0.347594	0.659	0.381	2.88533e-20	Dedifferentiated Prox
Neat1	2.49778e-23	0.601831	0.877	0.665	4.99556e-20	Dedifferentiated Prox
Brcc3	2.89499e-23	0.399844	0.634	0.393	5.78998e-20	Dedifferentiated Prox
Gpr56	3.2445e-23	0.285652	0.748	0.459	6.48901e-20	Dedifferentiated Prox
Actn1	2.38418e-22	0.314197	0.675	0.445	4.76836e-19	Dedifferentiated Prox
Cpe	7.72746e-22	0.437011	0.558	0.279	1.54549e-18	Dedifferentiated Prox
Ablim1	2.67769e-21	0.276155	0.625	0.363	5.35537e-18	Dedifferentiated Prox
Hspb1	2.96216e-21	0.28218	0.722	0.466	5.92431e-18	Dedifferentiated Prox
Slc34a2	1.2751e-20	0.85708	0.486	0.189	2.55019e-17	Dedifferentiated Prox
Bbx	2.16321e-18	0.375528	0.625	0.386	4.32642e-15	Dedifferentiated Prox
Ier2	7.48181e-18	0.592813	0.852	0.698	1.49636e-14	Dedifferentiated Prox
BC005561	2.86486e-17	0.305451	0.568	0.315	5.72973e-14	Dedifferentiated Prox
Col4a1	7.81551e-17	0.643215	0.644	0.425	1.5631e-13	Dedifferentiated Prox
Cd24a	1.07972e-16	0.277378	0.789	0.557	2.15943e-13	Dedifferentiated Prox
Cdkn1a	1.92871e-16	1.11812	0.596	0.382	3.85742e-13	Dedifferentiated Prox
Dcdc2a	8.01987e-16	0.718278	0.58	0.372	1.60397e-12	Dedifferentiated Prox
Serpine1	1.33575e-13	0.28846	0.461	0.255	2.6715e-10	Dedifferentiated Prox
Il18r1	2.5793e-13	0.634644	0.464	0.232	5.15859e-10	Dedifferentiated Prox
Id2	6.69643e-13	0.43691	0.855	0.662	1.33929e-09	Dedifferentiated Prox
Tbc1d4	3.00464e-12	0.251422	0.454	0.29	6.00928e-09	Dedifferentiated Prox
Tcea3	3.1728e-12	0.275515	0.476	0.268	6.3456e-09	Dedifferentiated Prox
Egr1	4.73791e-12	0.439591	0.814	0.669	9.47582e-09	Dedifferentiated Prox
4922501C03Rik	4.90913e-12	0.33255	0.505	0.341	9.81825e-09	Dedifferentiated Prox
Usp34	6.7002e-12	0.304592	0.662	0.464	1.34004e-08	Dedifferentiated Prox
Epha4	1.30049e-09	0.299472	0.363	0.143	2.60099e-06	Dedifferentiated Prox
Fos	1.95669e-09	0.421272	0.864	0.774	3.91339e-06	Dedifferentiated Prox
Edn1	2.49274e-09	0.761863	0.533	0.358	4.98548e-06	Dedifferentiated Prox
Col4a2	5.91021e-09	0.663248	0.514	0.328	1.18204e-05	Dedifferentiated Prox
Cd59a	7.66599e-09	0.367442	0.596	0.424	1.5332e-05	Dedifferentiated Prox
Ankrd12	1.94194e-08	0.261753	0.719	0.538	3.88387e-05	Dedifferentiated Prox
F3	4.86108e-07	0.389794	0.319	0.329	0.000972216	Dedifferentiated Prox
Ipmk	0.000134549	0.357177	0.274	0.263	0.269098	Dedifferentiated Prox
Cdkl2	0.000148364	0.315314	0.435	0.288	0.296729	Dedifferentiated Prox
Npnt	0.000687322	0.845649	0.467	0.369	1	Dedifferentiated Prox
Sept11	0.000768869	0.295604	0.476	0.34	1	Dedifferentiated Prox
Ctgf	0.00120085	0.316198	0.325	0.344	1	Dedifferentiated Prox

### Sheet: UIR Day11 DediffProx Markergene
Gene	p_val	avg_logFC	pct.1	pct.2	p_val_adj	cluster				pct.1=UIR Day 11 Dedifferentiated Proximal Tubules
Ifit3	0	0.526953	0.659	0.062	0	Dedifferentiated Prox				pct.2=UIR Day 11 Other Cell Populations
I830012O16Rik	3.37353e-286	0.695689	0.619	0.053	6.74706e-283	Dedifferentiated Prox
Cdh11	1.10424e-281	0.576573	0.507	0.035	2.20847e-278	Dedifferentiated Prox
Lypd2	8.38713e-246	1.22449	0.372	0	1.67743e-242	Dedifferentiated Prox
Arc	1.1951e-232	0.284332	0.61	0.078	2.3902e-229	Dedifferentiated Prox
Vcam1	1.71303e-194	0.979765	0.648	0.088	3.42606e-191	Dedifferentiated Prox
Col6a1	2.34742e-176	0.357669	0.375	0.019	4.69484e-173	Dedifferentiated Prox
Gm26532	1.0361e-144	0.423047	0.616	0.108	2.07219e-141	Dedifferentiated Prox
Ltbp4	1.30783e-139	0.38233	0.516	0.088	2.61567e-136	Dedifferentiated Prox
Ubd	1.05147e-135	0.597669	0.479	0.017	2.10293e-132	Dedifferentiated Prox
Ifit2	4.15907e-127	0.718154	0.582	0.082	8.31814e-124	Dedifferentiated Prox
Spp1	4.9381e-127	2.52079	0.897	0.452	9.87621e-124	Dedifferentiated Prox
Ptgds	3.16333e-125	1.30109	0.736	0.213	6.32666e-122	Dedifferentiated Prox
Nbl1	1.63204e-121	0.797832	0.579	0.077	3.26408e-118	Dedifferentiated Prox
Ankrd1	1.52587e-117	1.47065	0.573	0.076	3.05174e-114	Dedifferentiated Prox
Ptrf	5.19706e-117	0.558142	0.673	0.173	1.03941e-113	Dedifferentiated Prox
Fst	4.16501e-112	2.1159	0.521	0.051	8.33002e-109	Dedifferentiated Prox
Mxra7	2.69085e-106	0.423575	0.567	0.092	5.3817e-103	Dedifferentiated Prox
Piezo2	4.54882e-101	0.261157	0.47	0.081	9.09764e-98	Dedifferentiated Prox
Cxcl2	1.2942e-99	0.298969	0.516	0.066	2.58841e-96	Dedifferentiated Prox
S100a11	1.09551e-93	1.5908	0.854	0.489	2.19103e-90	Dedifferentiated Prox
Igf1	1.75841e-91	0.369639	0.556	0.077	3.51681e-88	Dedifferentiated Prox
Serpina1a	4.32083e-91	0.299467	0.393	0.015	8.64165e-88	Dedifferentiated Prox
Nid1	4.2235e-87	0.283998	0.542	0.117	8.44701e-84	Dedifferentiated Prox
Serpinb6a	5.33423e-87	0.865153	0.676	0.226	1.06685e-83	Dedifferentiated Prox
Dhrs7	1.00713e-82	0.429536	0.625	0.17	2.01426e-79	Dedifferentiated Prox
Gm10664	1.62972e-80	1.72505	0.642	0.163	3.25943e-77	Dedifferentiated Prox
Bst1	5.93363e-76	1.28276	0.444	0.02	1.18673e-72	Dedifferentiated Prox
Nupr1	5.95813e-70	1.61288	0.665	0.224	1.19163e-66	Dedifferentiated Prox
Nfkbia	6.03022e-69	0.945506	0.768	0.336	1.20604e-65	Dedifferentiated Prox
Ahi1	1.17144e-67	0.342054	0.648	0.234	2.34288e-64	Dedifferentiated Prox
Aebp1	1.27963e-65	0.402627	0.596	0.165	2.55926e-62	Dedifferentiated Prox
H2-T23	2.67434e-64	0.471712	0.645	0.249	5.34869e-61	Dedifferentiated Prox
Cp	7.65249e-64	1.69399	0.636	0.184	1.5305e-60	Dedifferentiated Prox
Timp2	8.24891e-63	0.790099	0.55	0.123	1.64978e-59	Dedifferentiated Prox
Sprr2a2	1.13998e-62	0.28688	0.35	0.077	2.27996e-59	Dedifferentiated Prox
Btg2	1.97793e-62	1.01654	0.736	0.347	3.95587e-59	Dedifferentiated Prox
Col15a1	4.20202e-62	0.382512	0.39	0.071	8.40405e-59	Dedifferentiated Prox
Irf1	8.54247e-60	0.349311	0.539	0.09	1.70849e-56	Dedifferentiated Prox
Klf6	2.096e-58	1.06111	0.794	0.433	4.19199e-55	Dedifferentiated Prox
Plac8	5.06141e-57	0.567978	0.665	0.314	1.01228e-53	Dedifferentiated Prox
Hspb1	7.32913e-56	1.06106	0.722	0.309	1.46583e-52	Dedifferentiated Prox
Id3	2.26936e-55	1.44493	0.716	0.336	4.53871e-52	Dedifferentiated Prox
Anxa2	7.13978e-55	0.99166	0.713	0.32	1.42796e-51	Dedifferentiated Prox
Egr1	1.99888e-54	1.14736	0.722	0.325	3.99777e-51	Dedifferentiated Prox
Junb	7.32224e-54	1.0709	0.774	0.421	1.46445e-50	Dedifferentiated Prox
Fos	9.17216e-54	0.857745	0.871	0.556	1.83443e-50	Dedifferentiated Prox
Rnd3	4.03094e-52	0.461037	0.516	0.133	8.06189e-49	Dedifferentiated Prox
Gsta4	1.41022e-51	0.746114	0.49	0.133	2.82044e-48	Dedifferentiated Prox
Pcp4	1.11494e-50	0.274573	0.352	0.048	2.22987e-47	Dedifferentiated Prox
Fosb	1.39883e-50	0.606741	0.774	0.415	2.79766e-47	Dedifferentiated Prox
Tmsb10	2.28696e-50	1.23446	0.719	0.349	4.57393e-47	Dedifferentiated Prox
Col1a1	7.10825e-49	0.865698	0.375	0.091	1.42165e-45	Dedifferentiated Prox
Ppp1r15a	7.26631e-48	0.697818	0.648	0.27	1.45326e-44	Dedifferentiated Prox
Sparc	8.76923e-48	0.796408	0.734	0.376	1.75385e-44	Dedifferentiated Prox
Hexa	9.75013e-48	0.282667	0.616	0.264	1.95003e-44	Dedifferentiated Prox
Ddx58	1.34345e-47	0.254065	0.559	0.174	2.6869e-44	Dedifferentiated Prox
Akap12	1.73846e-46	1.09831	0.579	0.179	3.47691e-43	Dedifferentiated Prox
Socs3	4.74637e-46	0.567471	0.639	0.272	9.49274e-43	Dedifferentiated Prox
Wdr60	1.48107e-44	0.277419	0.59	0.244	2.96213e-41	Dedifferentiated Prox
H3f3b	2.52408e-44	1.06478	0.828	0.623	5.04817e-41	Dedifferentiated Prox
Cd24a	6.03801e-43	0.596774	0.711	0.395	1.2076e-39	Dedifferentiated Prox
Cryab	2.58507e-42	2.71402	0.628	0.251	5.17014e-39	Dedifferentiated Prox
Map1b	2.86885e-42	0.25097	0.464	0.085	5.73771e-39	Dedifferentiated Prox
Atf3	1.286e-41	1.48938	0.676	0.367	2.572e-38	Dedifferentiated Prox
Pmaip1	6.21027e-41	0.361367	0.616	0.251	1.24205e-37	Dedifferentiated Prox
Tbc1d4	3.34318e-40	0.492295	0.456	0.133	6.68635e-37	Dedifferentiated Prox
Serpinb6b	1.40312e-39	0.360437	0.504	0.111	2.80623e-36	Dedifferentiated Prox
Cmtm3	4.35899e-39	0.300681	0.421	0.067	8.71798e-36	Dedifferentiated Prox
S100a6	1.64052e-38	1.61194	0.564	0.172	3.28104e-35	Dedifferentiated Prox
Luzp1	9.56621e-38	0.257884	0.61	0.278	1.91324e-34	Dedifferentiated Prox
Tpm1	1.34355e-37	0.93623	0.676	0.351	2.6871e-34	Dedifferentiated Prox
Col3a1	1.52752e-36	1.28139	0.332	0.096	3.05503e-33	Dedifferentiated Prox
Gas1	2.14143e-36	0.427691	0.576	0.226	4.28286e-33	Dedifferentiated Prox
Krt18	2.55346e-35	1.0578	0.542	0.161	5.10691e-32	Dedifferentiated Prox
Hspa1a	1.32409e-34	0.369751	0.716	0.411	2.64818e-31	Dedifferentiated Prox
Igfbp7	2.0162e-34	0.756576	0.868	0.655	4.0324e-31	Dedifferentiated Prox
Pls3	3.53162e-34	0.253476	0.559	0.234	7.06323e-31	Dedifferentiated Prox
Epcam	4.81894e-34	1.16062	0.625	0.289	9.63788e-31	Dedifferentiated Prox
Ctgf	1.60398e-33	0.34376	0.521	0.167	3.20795e-30	Dedifferentiated Prox
Tinagl1	8.09738e-32	0.838438	0.587	0.256	1.61948e-28	Dedifferentiated Prox
Cd59a	1.51527e-31	0.430791	0.619	0.299	3.03053e-28	Dedifferentiated Prox
Rbms1	6.29223e-31	0.53936	0.599	0.287	1.25845e-27	Dedifferentiated Prox
Snhg5	3.10516e-29	0.34029	0.547	0.246	6.21032e-26	Dedifferentiated Prox
Dusp1	3.26194e-29	0.270833	0.785	0.512	6.52389e-26	Dedifferentiated Prox
Edn1	4.65578e-29	0.399961	0.47	0.098	9.31157e-26	Dedifferentiated Prox
Fbp2	1.51524e-28	0.468543	0.533	0.198	3.03048e-25	Dedifferentiated Prox
Slc6a6	3.99065e-28	0.692069	0.63	0.322	7.9813e-25	Dedifferentiated Prox
Calm2	1.73048e-27	0.487704	0.762	0.471	3.46096e-24	Dedifferentiated Prox
Serping1	9.64332e-27	0.769268	0.344	0.09	1.92866e-23	Dedifferentiated Prox
Tspan8	1.1461e-26	0.708558	0.567	0.274	2.29221e-23	Dedifferentiated Prox
Cd14	3.69063e-26	0.464377	0.593	0.328	7.38127e-23	Dedifferentiated Prox
Adamts1	4.28923e-25	0.680034	0.645	0.364	8.57845e-22	Dedifferentiated Prox
Ifi27	8.29919e-25	0.987079	0.573	0.259	1.65984e-21	Dedifferentiated Prox
Cyr61	1.48582e-24	0.759947	0.679	0.413	2.97164e-21	Dedifferentiated Prox
Zfp36	1.64519e-24	0.694427	0.691	0.435	3.29038e-21	Dedifferentiated Prox
Myl12a	1.83028e-24	0.622481	0.762	0.534	3.66056e-21	Dedifferentiated Prox
Pmp22	2.58395e-24	0.35033	0.424	0.086	5.1679e-21	Dedifferentiated Prox
Calm1	3.16899e-24	0.40193	0.831	0.616	6.33798e-21	Dedifferentiated Prox
Tcf4	4.15175e-24	0.379573	0.562	0.319	8.30349e-21	Dedifferentiated Prox
Jun	5.90361e-24	0.492988	0.819	0.589	1.18072e-20	Dedifferentiated Prox
B2m	2.00651e-23	0.621697	0.782	0.541	4.01303e-20	Dedifferentiated Prox
Sept4	2.3702e-23	0.59742	0.484	0.12	4.74039e-20	Dedifferentiated Prox
Klf7	3.41412e-23	0.30502	0.507	0.189	6.82825e-20	Dedifferentiated Prox
Mt2	1.23517e-22	0.256043	0.628	0.374	2.47034e-19	Dedifferentiated Prox
Aqp1	4.37938e-21	1.47134	0.625	0.38	8.75876e-18	Dedifferentiated Prox
Rcn3	7.37094e-21	0.292742	0.258	0.051	1.47419e-17	Dedifferentiated Prox
Cplx2	1.21371e-20	0.299178	0.484	0.195	2.42743e-17	Dedifferentiated Prox
Tagln2	2.57338e-20	0.56544	0.616	0.361	5.14676e-17	Dedifferentiated Prox
Foxp1	2.80056e-20	0.267643	0.536	0.293	5.60112e-17	Dedifferentiated Prox
Cald1	6.21757e-20	1.14918	0.562	0.245	1.24351e-16	Dedifferentiated Prox
Neat1	1.06925e-19	0.394968	0.765	0.517	2.13849e-16	Dedifferentiated Prox
Lrrc58	1.73311e-19	0.384798	0.828	0.645	3.46621e-16	Dedifferentiated Prox
Slc4a11	3.92033e-19	0.98543	0.266	0.048	7.84065e-16	Dedifferentiated Prox
Ccdc80	6.68536e-17	0.533241	0.372	0.063	1.33707e-13	Dedifferentiated Prox
Rrad	3.98944e-16	0.25558	0.45	0.121	7.97888e-13	Dedifferentiated Prox
Ier2	6.06112e-16	0.657734	0.636	0.416	1.21222e-12	Dedifferentiated Prox
Tubb5	6.60016e-16	0.47252	0.564	0.369	1.32003e-12	Dedifferentiated Prox
Tshz2	1.23219e-15	1.26711	0.481	0.157	2.46439e-12	Dedifferentiated Prox
H2-D1	2.12553e-15	0.535509	0.65	0.444	4.25106e-12	Dedifferentiated Prox
Dnajb1	8.30189e-15	0.578678	0.585	0.355	1.66038e-11	Dedifferentiated Prox
Lgals1	9.13579e-15	0.994922	0.55	0.292	1.82716e-11	Dedifferentiated Prox
Tacc1	1.27097e-14	0.261703	0.493	0.222	2.54195e-11	Dedifferentiated Prox
Sdc4	2.56334e-14	0.448471	0.693	0.482	5.12667e-11	Dedifferentiated Prox
H2-K1	3.66046e-14	0.987107	0.57	0.344	7.32093e-11	Dedifferentiated Prox
Itgb1	5.65536e-14	0.515127	0.605	0.375	1.13107e-10	Dedifferentiated Prox
Arpc1b	6.64615e-14	0.457494	0.55	0.347	1.32923e-10	Dedifferentiated Prox
Btg1	1.28432e-13	0.47857	0.524	0.26	2.56864e-10	Dedifferentiated Prox
Msn	2.49354e-13	0.303417	0.289	0.313	4.98709e-10	Dedifferentiated Prox
Mgp	2.88014e-13	2.48524	0.315	0.333	5.76029e-10	Dedifferentiated Prox
Ahnak	5.50928e-13	0.574824	0.481	0.238	1.10186e-09	Dedifferentiated Prox
C3	7.66879e-13	1.04986	0.438	0.118	1.53376e-09	Dedifferentiated Prox
Ier3	1.3604e-12	0.603248	0.544	0.291	2.72079e-09	Dedifferentiated Prox
Hbegf	4.34884e-12	0.800863	0.613	0.405	8.69768e-09	Dedifferentiated Prox
Atrx	4.845e-12	0.445345	0.524	0.278	9.68999e-09	Dedifferentiated Prox
Fn1	3.36561e-11	0.279739	0.43	0.117	6.73121e-08	Dedifferentiated Prox
Id1	1.68575e-10	0.929832	0.504	0.238	3.37151e-07	Dedifferentiated Prox
Rbp1	2.46372e-10	1.11303	0.564	0.375	4.92745e-07	Dedifferentiated Prox
Zc3h13	1.03062e-09	0.337026	0.539	0.319	2.06123e-06	Dedifferentiated Prox
Icam1	2.10002e-09	0.430402	0.456	0.204	4.20004e-06	Dedifferentiated Prox
4930523C07Rik	2.17798e-09	0.484755	0.43	0.122	4.35597e-06	Dedifferentiated Prox
Osr2	3.05638e-09	0.527279	0.304	0.151	6.11276e-06	Dedifferentiated Prox
Npnt	4.58944e-09	0.871172	0.519	0.323	9.17888e-06	Dedifferentiated Prox
Fhl2	1.93003e-08	0.372761	0.321	0.028	3.86006e-05	Dedifferentiated Prox
Clu	2.45927e-08	0.433909	0.484	0.286	4.91855e-05	Dedifferentiated Prox
Lgals3	4.71469e-08	0.734651	0.513	0.302	9.42939e-05	Dedifferentiated Prox
Tuba1b	5.80654e-08	0.395789	0.585	0.416	0.000116131	Dedifferentiated Prox
Crip1	1.79791e-07	0.503899	0.51	0.301	0.000359581	Dedifferentiated Prox
Sh3bgrl	7.56852e-07	0.395659	0.479	0.273	0.0015137	Dedifferentiated Prox
Mrps6	3.16882e-06	0.401967	0.53	0.351	0.00633764	Dedifferentiated Prox
Nfkbiz	8.15885e-06	0.633613	0.473	0.256	0.0163177	Dedifferentiated Prox
Ythdc1	9.33146e-06	0.259364	0.499	0.309	0.0186629	Dedifferentiated Prox
Krt8	1.04516e-05	0.779196	0.542	0.383	0.0209032	Dedifferentiated Prox
Stap2	4.59143e-05	0.346804	0.309	0.111	0.0918287	Dedifferentiated Prox
Atp1b1	4.86893e-05	0.394618	0.785	0.697	0.0973785	Dedifferentiated Prox
Gadd45b	5.17241e-05	0.565467	0.43	0.191	0.103448	Dedifferentiated Prox
Efemp2	8.0197e-05	0.379226	0.372	0.09	0.160394	Dedifferentiated Prox
Anxa3	8.15026e-05	0.604724	0.424	0.124	0.163005	Dedifferentiated Prox
Tmem50a	0.000140774	0.450603	0.49	0.281	0.281548	Dedifferentiated Prox
Rarres2	0.000840207	0.284599	0.307	0.164	1	Dedifferentiated Prox
Fabp3-ps1	0.00139549	0.289529	0.367	0.285	1	Dedifferentiated Prox
Gstm1	0.0014249	0.681689	0.547	0.472	1	Dedifferentiated Prox
Tpm4	0.00359355	0.415384	0.341	0.271	1	Dedifferentiated Prox
Hes1	0.00602457	0.723049	0.47	0.323	1	Dedifferentiated Prox
Slc31a2	0.00946519	0.332649	0.355	0.25	1	Dedifferentiated Prox
Fam101b	0.00982363	0.264039	0.381	0.343	1	Dedifferentiated Prox
Ddit4l	0.00995145	0.349048	0.341	0.223	1	Dedifferentiated Prox
