## Supplementary material for "Single Cell Profiling of Acute Kidney Injury Reveals Novel Transcriptional Signatures, Mixed Identities and Epithelial-to-Stromal Crosstalk": Table S3

### Sheet: Injured Prox Day 1,2,4,7
Differential analysis of genes elevated in the "Injured Prox" cluster compared to the Control proximal tubules at UIR Day 1, 2, 4 and 7
	DAY1:DAY2:DAY4	DAY1:DAY2:DAY7	DAY1:DAY4:DAY7	DAY2:DAY4:DAY7	DAY1:DAY2:DAY4:DAY7	DAY1	DAY2	DAY4	DAY7	DAY1:DAY2	DAY1:DAY4	DAY1:DAY7	DAY2:DAY4	DAY2:DAY7	DAY4:DAY7
1	mt-Nd1	Eif5b	Ctsl	Cxcl10	Spp1	Fgg	Ifit3	Steap1	Marcks	Gsta2	Fth1	Hbb-bs	Rsad2	Misp	Ccl5
2	mt-Nd2	Rps29	C3	D17H6S56E-5	Havcr1	Fgb	I830012O16Rik	Gsto1	Gm26735	Gsta1	Vps36	Hba-a1	Isg15	F2rl1	Ubd
3	Mt1	Ssb	Mgst1	Tgtp1	S100a6	Hbb-bt	Oasl1	Gstt1	Basp1	Rbm25	Nsmce1	Hba-a2	Ifit1	Gbp5	Cp
4	mt-Nd4	RPL24	Tgm2	Parp14	Lgals1	Gm10116	Usp18	Rps27l	Casp4	Ncl	NA	Ptprf	Mki67	Rell1	H2-Eb1
5	mt-Cytb	Acin1	Slc13a1	Tgtp2	Clu	Fga	Tpx2	Fbxo6	Shisa4	Serbp1	NA	Rpl5	Hmmr	Dynlt1c	H2-Aa
6	Mt2	2810474O19Rik	Calr	Ifit2	Tmsb10	mt-Co1	Cdca8	Mrpl40	Marcksl1	Rpsa	NA	H6pd	2810417H13Rik	Ppap2b	Eif4ebp1
7	Lig1	NA	Prss23	Psmb8	Anxa2	Ftl1	RP23-45G16.5	Myc	C1s	Eif2s2	NA	Smarca4	Birc5	Samd9l	Guca2b
8	mt-Atp6	NA	Npnt	Ifi202b	Lcn2	mt-Ts1	Ckap2	1110038B12Rik	Birc3	Gm10263	NA	Ivns1abp	Xaf1	Trim56	Tmem176a
9	mt-Tm	NA	Acat3	Lgals3bp	Cstb	Sprr2f	Pbk	Ssr2	C1rb	Pcna	NA	Wwc1	Cenpe	Rbms1	Psmd8
10	Top2a	NA	Gc	Vim	Lgals3	Slc7a8	Kif23	Vars	Gsdmd	Ccnd1	NA	2210016L21Rik	Rtp4	Ptbp3	Icam1
11	Slc25a4	NA	Gpr56	Iigp1	Comt	S100a8	Mx2	H2-T22	Rcn1	Ddx21	NA	Ctnnb1	Irf7	NA	Ptgds
12	mt-Ti	NA	Arpc5	Ifi47	Pea15a	Fabp3	Diap3	Pls3	Ddah2	Nop56	NA	Mxd4	Ccnb2	NA	Ostf1
13	Smc2	NA	Nfkbiz	Gbp3	Sh3bgrl3	Gm10639	Ckap2l	Mif	Stra6	Nasp	NA	Sh3d19	Cdc20	NA	Tubb2a
14	Pcna-ps2	NA	Mvp	Ifitm3	Krt8	S100a9	Tor3a	Apex1	1700025G04Rik	Gtf2f1	NA	Hmg20b	Cenpf	NA	Tpm1
15	Rpl13-ps3	NA	Tmem176b	Vcam1	Ctsb	Oat	Ccna2	Aldoa	Sox9	Dek	NA	Lpp	Prc1	NA	Scin
16	Ran	NA	Cnn3	Stat1	2200002D01Rik	Slc3a2	Slfn9	Tspan4	Slc25a24	Nolc1	NA	NA	Ube2c	NA	H2-DMb2
17	Banf1	NA	Eif3c	Slfn2	Car2	mt-Tq	Cep55	Gm10320	Fblim1	NA	NA	NA	Oas1a	NA	Akr1b8
18	Rps2-ps10	NA	Bicc1	Serpinb9	Aoc1	Fabp3-ps1	Cdk1	Psma7	Ctss	NA	NA	NA	Rrm2	NA	Capg
19	Eif4e2	NA	Slc20a1	Gbp6	S100a11	Npl	Cenpa	Fam213a	Flna	NA	NA	NA	Oas1g	NA	Sytl2
20	NA	NA	Arid5b	Psmb9	Sparc	Srxn1	Knstrn	Btf3	Map1b	NA	NA	NA	Oasl2	NA	Tubb2b
21	NA	NA	Grn	Krt20	Pabpc1	Cox7b	Cdca3	Cct4	Glipr2	NA	NA	NA	Bst2	NA	Epcam
22	NA	NA	Sugt1	Plat	Cryab	Slc5a2	9930111J21Rik2	Med10	Adamts5	NA	NA	NA	Igtp	NA	Btg1
23	NA	NA	Bzw1	Gbp7	Rpl23	D630023F18Rik	Nusap1	Sprr1a	Dock10	NA	NA	NA	Hist1h2ap	NA	D630011A20Rik
24	NA	NA	Fkbp3	Gbp10	Wbp5	mt-Atp8	Ccnb1	Tmem14c	Sema5a	NA	NA	NA	Hist1h2ao	NA	Ptrh1
25	NA	NA	NA	Cd9	Anxa5	Steap2	Anln	Gclm	Cfi	NA	NA	NA	Phgdh	NA	C2
26	NA	NA	NA	Cd44	Igfbp7	Lgmn	Ifi204	Vps29	Cldn4	NA	NA	NA	2700094K13Rik	NA	Trim47
27	NA	NA	NA	Emp3	Serpinb6a	mt-Nd5	Trim30a	Snx5	Gm26669	NA	NA	NA	Hmgb2	NA	Relb
28	NA	NA	NA	Hmga1-rs1	B2m	Dusp3	Racgap1	S100a4	Lhfpl2	NA	NA	NA	Ccdc34	NA	Cmtm3
29	NA	NA	NA	Actn1	Rpl6	Arvcf	Cmpk2	Snrpb2	Rhou	NA	NA	NA	Cks1b	NA	H2-DMa
30	NA	NA	NA	Irf1	H2-K1	Slc5a12	Spc24	Clta	Nfkbie	NA	NA	NA	H2afz	NA	Edn1
31	NA	NA	NA	Serpinb6b	Actb	Slc6a8	Pttg1	Polr2j	Efnb2	NA	NA	NA	Smc4	NA	Cldn3
32	NA	NA	NA	Psmb10	Rps24	Oraov1	Tacc3	Vdac2	Birc2	NA	NA	NA	Hnrnpa1	NA	Cd63
33	NA	NA	NA	Tap2	Rps26	Tbca	Bub1	Snx3	4930523C07Rik	NA	NA	NA	Ddx39	NA	C1ra
34	NA	NA	NA	Mfge8	Rpl22	Slc16a12	Sgol2	P2rx4	Pbxip1	NA	NA	NA	Anp32b	NA	Dpysl3
35	NA	NA	NA	Hmga1	Msn	Suclg1	Ncapg	Leprotl1	Tnip1	NA	NA	NA	Gm5239	NA	Plscr1
36	NA	NA	NA	Ddx58	Rps26-ps1	mt-Nd6	Lmnb1	Sf3b5	Tnfaip3	NA	NA	NA	Capn2	NA	H2-Q10
37	NA	NA	NA	Cldn1	Anxa3	Gtf2i	Cenph	Psma1	Gpr64	NA	NA	NA	Ppia	NA	Cdk4
38	NA	NA	NA	Cxcl1	Golm1	Nuak2	Esco2	Atp6v1c1	Cspg4	NA	NA	NA	Gm10123	NA	Rnaset2a
39	NA	NA	NA	Ccl2	Rtn4	Slc7a7	Arhgap11a	Dctn2	Il4i1	NA	NA	NA	Snrpf	NA	Filip1l
40	NA	NA	NA	Gbp2	Calm1	Ntn4	Tap1	Sqstm1	Vgll4	NA	NA	NA	Gm9843	NA	Ppap2c
41	NA	NA	NA	Ankrd1	Rpl4	Parp3	C330027C09Rik	Eif3i	Slc1a2	NA	NA	NA	Mtap	NA	Ifngr1
42	NA	NA	NA	Plac8	Rps4x	Taldo1	Eif2ak2	Pdcd6	Pla2g16	NA	NA	NA	Tuba1c	NA	Aprt
43	NA	NA	NA	Crip1	Myof	Defb1	Irgm2	Atp6v0e	Snx10	NA	NA	NA	Snrpd1	NA	Efhd2
44	NA	NA	NA	Ngfrap1	Rps25	Tbcb	Ifi27l2a	Dpy30	Cftr	NA	NA	NA	Eno1	NA	Nfkb2
45	NA	NA	NA	Tuba1a	Rps5	Tacc2	Isg20	Commd4	Cyba	NA	NA	NA	Dtymk	NA	Gpc3
46	NA	NA	NA	H2-Q7	Ifi27	Gns	Tyms	Psmb6	Tjp2	NA	NA	NA	Rplp1	NA	Il1f6
47	NA	NA	NA	Gm4070	Litaf	Limd1	Hist1h2ag	Eif3d	Abca1	NA	NA	NA	Rps10-ps1	NA	Slc31a2
48	NA	NA	NA	Tmem171	Tubb5	mt-Td	Mnda	Ninj1	Ccl9	NA	NA	NA	Rps6	NA	AW112010
49	NA	NA	NA	Psme1	Tagln2	Clcn5	Trim12c	Ssu72	Rragd	NA	NA	NA	Perp	NA	Lyz2
50	NA	NA	NA	Parp9	Rplp0	Pdcd5	Prkcdbp	Psma5	Vasp	NA	NA	NA	Pkm	NA	Ldhb
51	NA	NA	NA	Carhsp1	Rpl32	Gm10222	Hells	Hnrnpk	Gm13693	NA	NA	NA	Rpl9	NA	Stap2
52	NA	NA	NA	Gbp9	Sox4	0610031J06Rik	Zc3hav1	2410006H16Rik	Vwa5a	NA	NA	NA	Cct5	NA	Sirpa
53	NA	NA	NA	Gvin1	Gm5428	mt-Nd4l	Ehd4	Hcfc1r1	Vat1	NA	NA	NA	Tmem140	NA	Csf1
54	NA	NA	NA	Cxcl2	Cd14	Knop1	Hist1h2ak	Ptplb	Stat3	NA	NA	NA	Rps12-ps3	NA	Zyx
55	NA	NA	NA	Cdkn1a	Ctsd	Nox4	Lgals9	Ifrd1	Twsg1	NA	NA	NA	Gm7589	NA	Lsr
56	NA	NA	NA	Akap12	1700016C15Rik	Ppig	Stat2	Acsl4	Map3k1	NA	NA	NA	Gm5506	NA	Eif4e3
57	NA	NA	NA	Id3	Ahnak	Fam32a	Plp2	Tmem33	Plec	NA	NA	NA	H2afv	NA	Dcdc2a
58	NA	NA	NA	Psme2b	H2-Ab1	Rad50	Rnf213	Eif2s1	Parp8	NA	NA	NA	Snrpb	NA	H2-Q6
59	NA	NA	NA	Apoe	Cyb5r3	Psmd13	Hk2	Prkar1a	Jun	NA	NA	NA	Erh	NA	Serpina10
60	NA	NA	NA	Tapbp	Egr1	NA	Gm4951	Zcchc9	Elf3	NA	NA	NA	Rpl27-ps3	NA	Dsg2
61	NA	NA	NA	H2-T23	Rps28	NA	Tk1	Mrpl52	Gm9847	NA	NA	NA	Krtcap2	NA	Ost4
62	NA	NA	NA	Cald1	Col18a1	NA	Kif11	Elovl7	Anxa1	NA	NA	NA	Lad1	NA	Rbpms
63	NA	NA	NA	Rbm3	Cd2ap	NA	Rrm1	Cib1	D4Wsu53e	NA	NA	NA	Srsf3	NA	Pafah1b3
64	NA	NA	NA	S100a13	Rpl13a	NA	Emp2	Syngr2	Lama5	NA	NA	NA	Pcbp1	NA	Fkbp1a
65	NA	NA	NA	Tacstd2	Rpl37	NA	Ndc80	Eif3h	Rsu1	NA	NA	NA	Cct7	NA	Cd151
66	NA	NA	NA	Dap	Pdap1	NA	Ifi44	1110004F10Rik	Bspry	NA	NA	NA	Rac1	NA	Plin3
67	NA	NA	NA	Psme2	Tax1bp3	NA	Parp12	Ddx52	Col4a2	NA	NA	NA	Naca	NA	Socs2
68	NA	NA	NA	Ilk	Arpc1b	NA	Adar	Gm5611	Arl6ip5	NA	NA	NA	Rps12	NA	Cldn7
69	NA	NA	NA	Tapbpl	Gm10275	NA	Aspm	2019-09-15	Tspan8	NA	NA	NA	Bola2	NA	Cpe
70	NA	NA	NA	Gm8186	Rpl14	NA	Cyp24a1	Mrpl17	Rhob	NA	NA	NA	Pa2g4	NA	Coro1b
71	NA	NA	NA	Lmna	Gstm5	NA	Gm6169	Nfu1	Pmaip1	NA	NA	NA	Eef1g	NA	Cd59a
72	NA	NA	NA	Tspo	Tuba1b	NA	Incenp	Hprt	Itga1	NA	NA	NA	Cct3	NA	Nes
73	NA	NA	NA	Nmi	Tmsb4x	NA	Tubb6	Tceb1	Serf2	NA	NA	NA	Ldha	NA	Nedd4
74	NA	NA	NA	Mgst3	Wfdc2	NA	Ifi203	Ostc	Itm2c	NA	NA	NA	NA	NA	Ralb
75	NA	NA	NA	Eif4a1	Rpl18a	NA	AI607873	Dad1	Map4	NA	NA	NA	NA	NA	Psmd10
76	NA	NA	NA	Gm10036	Myh9	NA	Serpine1	Fcf1	Fos	NA	NA	NA	NA	NA	Ssr4
77	NA	NA	NA	Eif6	Krt18	NA	Pmf1	Spcs2	Sh3bgrl	NA	NA	NA	NA	NA	Tgif1
78	NA	NA	NA	Trp53	Gm9846	NA	Mndal	Prdx2	Ccnl1	NA	NA	NA	NA	NA	Pinx1
79	NA	NA	NA	Tbrg1	Tpm3-rs7	NA	Sp100	Rpl35a	Vcl	NA	NA	NA	NA	NA	Tnfaip2
80	NA	NA	NA	Cnih4	Atox1	NA	Hist1h2ac	Tmed5	Il34	NA	NA	NA	NA	NA	Cd81
81	NA	NA	NA	Fermt1	Hspb1	NA	Hist1h2ae	Hsd11b2	Srrm2	NA	NA	NA	NA	NA	Cdc42
82	NA	NA	NA	Pfn1	Gm10288	NA	Hist1h2ad	Aqp2	Snapc5	NA	NA	NA	NA	NA	Tnfaip1
83	NA	NA	NA	Rpl19	Rps11	NA	Mitd1	NA	Ddr1	NA	NA	NA	NA	NA	Rab11a
84	NA	NA	NA	Agrn	Cd24a	NA	Phf11d	NA	Prnp	NA	NA	NA	NA	NA	Prr15
85	NA	NA	NA	Taok3	Dync1i2	NA	Dtx3l	NA	Slc39a1	NA	NA	NA	NA	NA	Ube2i
86	NA	NA	NA	Pdgfa	S100a10	NA	Herc6	NA	Dkk2	NA	NA	NA	NA	NA	Ifngr2
87	NA	NA	NA	Lrrc58	Rpl39	NA	Hist1h2ai	NA	C130074G19Rik	NA	NA	NA	NA	NA	Nras
88	NA	NA	NA	Rps9	Cwc22	NA	Stmn1	NA	Sfrs18	NA	NA	NA	NA	NA	Sptlc2
89	NA	NA	NA	Wdr89	Hn1	NA	Hist1h2an	NA	0610007N19Rik	NA	NA	NA	NA	NA	Nt5c
90	NA	NA	NA	Snrpg	mt-Tp	NA	Hist1h2ah	NA	Nfib	NA	NA	NA	NA	NA	Zfp36
91	NA	NA	NA	Calm2	Rpl36-ps3	NA	Ccdc18	NA	Btg2	NA	NA	NA	NA	NA	Gng12
92	NA	NA	NA	Ly6e	Rpl10a	NA	Mcm7	NA	Oxr1	NA	NA	NA	NA	NA	Rexo1
93	NA	NA	NA	Ddx39b	Tpm3	NA	Rbm43	NA	Ikbkb	NA	NA	NA	NA	NA	Hsbp1
94	NA	NA	NA	Ppib	Lipa	NA	Fbxo5	NA	Ctnna1	NA	NA	NA	NA	NA	Pnrc1
95	NA	NA	NA	Ywhah	Cxcl16	NA	Hist1h2af	NA	Osbpl3	NA	NA	NA	NA	NA	Ptrh2
96	NA	NA	NA	Iqgap1	Gm2000	NA	Ifi35	NA	Cap1	NA	NA	NA	NA	NA	Fam104a
97	NA	NA	NA	Ubb	Rpl36	NA	Ifih1	NA	Cotl1	NA	NA	NA	NA	NA	Tpd52l2
98	NA	NA	NA	Dynll1	Ywhaq	NA	Daxx	NA	Srsf5	NA	NA	NA	NA	NA	Ube2d3
99	NA	NA	NA	Rrbp1	Rpl13	NA	Atad2	NA	Fus	NA	NA	NA	NA	NA	Wasf2
100	NA	NA	NA	Snrpd2	Rpl26	NA	Samhd1	NA	Ywhab	NA	NA	NA	NA	NA	Sema3c
101	NA	NA	NA	Eef1a1	Ptma	NA	Phf11a	NA	Kifap3	NA	NA	NA	NA	NA	Sult1c2
102	NA	NA	NA	Ier2	Rps8	NA	Gbp4	NA	Ptpn13	NA	NA	NA	NA	NA	Mtpn
103	NA	NA	NA	1500012F01Rik	Gm10132	NA	Hist1h2ab	NA	Fosb	NA	NA	NA	NA	NA	Map1lc3b
104	NA	NA	NA	Ppp1ca	Rpl12	NA	Egfl7	NA	Pax8	NA	NA	NA	NA	NA	Pdxk
105	NA	NA	NA	Cd47	Cd74	NA	H2afx	NA	Nfe2l1	NA	NA	NA	NA	NA	Uqcc2
106	NA	NA	NA	Gm7808	Clic1	NA	Phf11b	NA	Kras	NA	NA	NA	NA	NA	Nucb2
107	NA	NA	NA	Rps14	Gas5	NA	Phlda1	NA	Slc6a6	NA	NA	NA	NA	NA	Prr13
108	NA	NA	NA	Rplp2	Klf6	NA	Tinagl1	NA	Sqle	NA	NA	NA	NA	NA	Tmem258
109	NA	NA	NA	Anxa4	Gm11808	NA	Ccdc88a	NA	Lrp10	NA	NA	NA	NA	NA	Palld
110	NA	NA	NA	Vmp1	Rps19	NA	Hirip3	NA	Cpne3	NA	NA	NA	NA	NA	Dstn
111	NA	NA	NA	Rnaset2b	Psma4	NA	Dut	NA	Zmiz1	NA	NA	NA	NA	NA	Atp6v1f
112	NA	NA	NA	Ier3	Rpl36a	NA	Ptprb	NA	Cpd	NA	NA	NA	NA	NA	H3f3a
113	NA	NA	NA	Shisa5	Plin2	NA	Ezh2	NA	B230219D22Rik	NA	NA	NA	NA	NA	Vps28
114	NA	NA	NA	Rps15	Rpl31	NA	Ogfr	NA	Zmynd8	NA	NA	NA	NA	NA	F3
115	NA	NA	NA	Spint2	Col4a1	NA	Flt1	NA	Mybbp1a	NA	NA	NA	NA	NA	Rpl21
116	NA	NA	NA	Rpl34	Cfl1	NA	Sp110	NA	Scamp2	NA	NA	NA	NA	NA	Pttg1ip
117	NA	NA	NA	Rps3	Gm9396	NA	Srgn	NA	Mllt4	NA	NA	NA	NA	NA	2019-09-02
118	NA	NA	NA	Sdcbp	Cst3	NA	Ppap2a	NA	Mtdh	NA	NA	NA	NA	NA	Rhoc
119	NA	NA	NA	Gnas	Txn1	NA	Lrrfip1	NA	Ppfibp1	NA	NA	NA	NA	NA	F11r
120	NA	NA	NA	Junb	Hmgn1	NA	Trafd1	NA	Zc3h7a	NA	NA	NA	NA	NA	G3bp2
121	NA	NA	NA	Son	Myl12a	NA	Hmgn2	NA	Itgb6	NA	NA	NA	NA	NA	Ddb1
122	NA	NA	NA	Psmb2	Fbp2	NA	Gm5244	NA	Lrrcc1	NA	NA	NA	NA	NA	Tsc22d4
123	NA	NA	NA	Eif3f	Rps23	NA	Lsm2	NA	Dpp4	NA	NA	NA	NA	NA	Zfp36l1
124	NA	NA	NA	Orc5	Mrpl33	NA	Dynlt1f	NA	Sfr1	NA	NA	NA	NA	NA	Xrn2
125	NA	NA	NA	Tmem50a	Gm10260	NA	Gm10076	NA	Thoc2	NA	NA	NA	NA	NA	Kif12
126	NA	NA	NA	Itgav	Tnfrsf12a	NA	Gm10282	NA	Sash1	NA	NA	NA	NA	NA	Eif1a
127	NA	NA	NA	Rpl7	Actg1	NA	1600029D21Rik	NA	Ccdc55	NA	NA	NA	NA	NA	Rrp1
128	NA	NA	NA	Serpinh1	Gm7536	NA	Dctpp1	NA	Cyr61	NA	NA	NA	NA	NA	Cetn3
129	NA	NA	NA	Itm2b	Rpl23a-ps3	NA	Tubb4b	NA	NA	NA	NA	NA	NA	NA	Neat1
130	NA	NA	NA	Rps3a3	Rps15a	NA	Tmpo	NA	NA	NA	NA	NA	NA	NA	Ccdc50
131	NA	NA	NA	Gnb2	Gm8730	NA	Naa38	NA	NA	NA	NA	NA	NA	NA	NA
132	NA	NA	NA	Eef1b2	H3f3b	NA	Dynlt1a	NA	NA	NA	NA	NA	NA	NA	NA
133	NA	NA	NA	Capzb	Tpm4	NA	Dnajc9	NA	NA	NA	NA	NA	NA	NA	NA
134	NA	NA	NA	Edf1	Actn4	NA	Tm4sf1	NA	NA	NA	NA	NA	NA	NA	NA
135	NA	NA	NA	Myl12b	Gm10335	NA	Dynlt1b	NA	NA	NA	NA	NA	NA	NA	NA
136	NA	NA	NA	Hmgb3	Irgm1	NA	Rpl41	NA	NA	NA	NA	NA	NA	NA	NA
137	NA	NA	NA	2019-09-07	Gm10269	NA	Pabpc4	NA	NA	NA	NA	NA	NA	NA	NA
138	NA	NA	NA	Clic4	Rps18	NA	Sae1	NA	NA	NA	NA	NA	NA	NA	NA
139	NA	NA	NA	Ptp4a2	Rpl35	NA	Gar1	NA	NA	NA	NA	NA	NA	NA	NA
140	NA	NA	NA	Sri	Sept11	NA	Nubp1	NA	NA	NA	NA	NA	NA	NA	NA
141	NA	NA	NA	Mapre1	Rps17	NA	Prpf19	NA	NA	NA	NA	NA	NA	NA	NA
142	NA	NA	NA	Plscr2	Rps3a1	NA	Larp7	NA	NA	NA	NA	NA	NA	NA	NA
143	NA	NA	NA	Wdr1	H2-D1	NA	Irf2	NA	NA	NA	NA	NA	NA	NA	NA
144	NA	NA	NA	Npc2	Rps18-ps3	NA	Gm5619	NA	NA	NA	NA	NA	NA	NA	NA
145	NA	NA	NA	Adamts1	Rps16	NA	Fau	NA	NA	NA	NA	NA	NA	NA	NA
146	NA	NA	NA	Cdh16	Rps20	NA	Gm6576	NA	NA	NA	NA	NA	NA	NA	NA
147	NA	NA	NA	Ezr	Rpl23a	NA	Dkc1	NA	NA	NA	NA	NA	NA	NA	NA
148	NA	NA	NA	Itgb1	Capns1	NA	Atf3	NA	NA	NA	NA	NA	NA	NA	NA
149	NA	NA	NA	Gng5	Gnai2	NA	Cbx3	NA	NA	NA	NA	NA	NA	NA	NA
150	NA	NA	NA	Prelid1	Rpl9-ps6	NA	Ubald2	NA	NA	NA	NA	NA	NA	NA	NA
151	NA	NA	NA	Tmed10	Nfkbia	NA	Rpl7a-ps5	NA	NA	NA	NA	NA	NA	NA	NA
152	NA	NA	NA	Ly6a	Rpl8	NA	Ly6c1	NA	NA	NA	NA	NA	NA	NA	NA
153	NA	NA	NA	Plau	Rps27	NA	Arhgdia	NA	NA	NA	NA	NA	NA	NA	NA
154	NA	NA	NA	NA	Dnajc8	NA	Naa20	NA	NA	NA	NA	NA	NA	NA	NA
155	NA	NA	NA	NA	Tes	NA	Spc25	NA	NA	NA	NA	NA	NA	NA	NA
156	NA	NA	NA	NA	Rpl10-ps3	NA	Gm6139	NA	NA	NA	NA	NA	NA	NA	NA
157	NA	NA	NA	NA	Ctsz	NA	Kpnb1	NA	NA	NA	NA	NA	NA	NA	NA
158	NA	NA	NA	NA	Tceb2	NA	Srrt	NA	NA	NA	NA	NA	NA	NA	NA
159	NA	NA	NA	NA	Leprot	NA	Mir682	NA	NA	NA	NA	NA	NA	NA	NA
160	NA	NA	NA	NA	Gnb2l1	NA	Gm10068	NA	NA	NA	NA	NA	NA	NA	NA
161	NA	NA	NA	NA	Rnh1	NA	Gm5093	NA	NA	NA	NA	NA	NA	NA	NA
162	NA	NA	NA	NA	Srsf11	NA	Rangap1	NA	NA	NA	NA	NA	NA	NA	NA
163	NA	NA	NA	NA	Gm6472	NA	Gm10073	NA	NA	NA	NA	NA	NA	NA	NA
164	NA	NA	NA	NA	Rpl10	NA	Tor1aip2	NA	NA	NA	NA	NA	NA	NA	NA
165	NA	NA	NA	NA	Rpl15	NA	Gm26384	NA	NA	NA	NA	NA	NA	NA	NA
166	NA	NA	NA	NA	Rpl11	NA	Usp1	NA	NA	NA	NA	NA	NA	NA	NA
167	NA	NA	NA	NA	Arpc2	NA	Ssrp1	NA	NA	NA	NA	NA	NA	NA	NA
168	NA	NA	NA	NA	Rps3a2	NA	Mrpl30	NA	NA	NA	NA	NA	NA	NA	NA
169	NA	NA	NA	NA	Rpl27a	NA	Lyar	NA	NA	NA	NA	NA	NA	NA	NA
170	NA	NA	NA	NA	Rpl3	NA	Pole3	NA	NA	NA	NA	NA	NA	NA	NA
171	NA	NA	NA	NA	Ranbp1	NA	Rpl17	NA	NA	NA	NA	NA	NA	NA	NA
172	NA	NA	NA	NA	Gm10020	NA	Tcf4	NA	NA	NA	NA	NA	NA	NA	NA
173	NA	NA	NA	NA	Rps7	NA	AC121131.2	NA	NA	NA	NA	NA	NA	NA	NA
174	NA	NA	NA	NA	Khdrbs1	NA	Cbx5	NA	NA	NA	NA	NA	NA	NA	NA
175	NA	NA	NA	NA	1810022K09Rik	NA	Rpl37a	NA	NA	NA	NA	NA	NA	NA	NA
176	NA	NA	NA	NA	Laptm4a	NA	Gm5786	NA	NA	NA	NA	NA	NA	NA	NA
177	NA	NA	NA	NA	Rpl22l1	NA	Ska2	NA	NA	NA	NA	NA	NA	NA	NA
178	NA	NA	NA	NA	Npm1	NA	Hmgb1	NA	NA	NA	NA	NA	NA	NA	NA
179	NA	NA	NA	NA	Gm4540	NA	Fam98b	NA	NA	NA	NA	NA	NA	NA	NA
180	NA	NA	NA	NA	Rpl18	NA	Rpl38	NA	NA	NA	NA	NA	NA	NA	NA
181	NA	NA	NA	NA	Gm9493	NA	Rpl28	NA	NA	NA	NA	NA	NA	NA	NA
182	NA	NA	NA	NA	Tsc22d1	NA	Ddx24	NA	NA	NA	NA	NA	NA	NA	NA
183	NA	NA	NA	NA	Nop58	NA	Fam133b	NA	NA	NA	NA	NA	NA	NA	NA
184	NA	NA	NA	NA	NA	NA	Gm6625	NA	NA	NA	NA	NA	NA	NA	NA
185	NA	NA	NA	NA	NA	NA	Gm22758	NA	NA	NA	NA	NA	NA	NA	NA
186	NA	NA	NA	NA	NA	NA	Whsc1	NA	NA	NA	NA	NA	NA	NA	NA
187	NA	NA	NA	NA	NA	NA	Tor1aip1	NA	NA	NA	NA	NA	NA	NA	NA
188	NA	NA	NA	NA	NA	NA	Nt5c3	NA	NA	NA	NA	NA	NA	NA	NA
189	NA	NA	NA	NA	NA	NA	Eif5a	NA	NA	NA	NA	NA	NA	NA	NA
190	NA	NA	NA	NA	NA	NA	Rps21	NA	NA	NA	NA	NA	NA	NA	NA
191	NA	NA	NA	NA	NA	NA	Nucks1	NA	NA	NA	NA	NA	NA	NA	NA
192	NA	NA	NA	NA	NA	NA	Rpl13a-ps1	NA	NA	NA	NA	NA	NA	NA	NA
193	NA	NA	NA	NA	NA	NA	Atp5g1	NA	NA	NA	NA	NA	NA	NA	NA
194	NA	NA	NA	NA	NA	NA	Rps2	NA	NA	NA	NA	NA	NA	NA	NA
195	NA	NA	NA	NA	NA	NA	Taf9	NA	NA	NA	NA	NA	NA	NA	NA
196	NA	NA	NA	NA	NA	NA	Smc1a	NA	NA	NA	NA	NA	NA	NA	NA
197	NA	NA	NA	NA	NA	NA	Rps13	NA	NA	NA	NA	NA	NA	NA	NA
198	NA	NA	NA	NA	NA	NA	Hist1h1e	NA	NA	NA	NA	NA	NA	NA	NA
199	NA	NA	NA	NA	NA	NA	Hmgn5	NA	NA	NA	NA	NA	NA	NA	NA
200	NA	NA	NA	NA	NA	NA	Rps10	NA	NA	NA	NA	NA	NA	NA	NA
201	NA	NA	NA	NA	NA	NA	Gm22759	NA	NA	NA	NA	NA	NA	NA	NA
202	NA	NA	NA	NA	NA	NA	Lasp1	NA	NA	NA	NA	NA	NA	NA	NA
203	NA	NA	NA	NA	NA	NA	mt-Co2	NA	NA	NA	NA	NA	NA	NA	NA
204	NA	NA	NA	NA	NA	NA	Rps2-ps6	NA	NA	NA	NA	NA	NA	NA	NA
205	NA	NA	NA	NA	NA	NA	Rad21	NA	NA	NA	NA	NA	NA	NA	NA
206	NA	NA	NA	NA	NA	NA	Rpl27	NA	NA	NA	NA	NA	NA	NA	NA
207	NA	NA	NA	NA	NA	NA	Wsb1	NA	NA	NA	NA	NA	NA	NA	NA
208	NA	NA	NA	NA	NA	NA	Luc7l3	NA	NA	NA	NA	NA	NA	NA	NA
209	NA	NA	NA	NA	NA	NA	AC123611.1	NA	NA	NA	NA	NA	NA	NA	NA
210	NA	NA	NA	NA	NA	NA	Cks2	NA	NA	NA	NA	NA	NA	NA	NA
211	NA	NA	NA	NA	NA	NA	Gm17511	NA	NA	NA	NA	NA	NA	NA	NA
212	NA	NA	NA	NA	NA	NA	Actr3	NA	NA	NA	NA	NA	NA	NA	NA
213	NA	NA	NA	NA	NA	NA	Nhp2	NA	NA	NA	NA	NA	NA	NA	NA
214	NA	NA	NA	NA	NA	NA	Set	NA	NA	NA	NA	NA	NA	NA	NA
215	NA	NA	NA	NA	NA	NA	Srp19	NA	NA	NA	NA	NA	NA	NA	NA
216	NA	NA	NA	NA	NA	NA	Spcs3	NA	NA	NA	NA	NA	NA	NA	NA

### Sheet: Mixed Identity Cells Day1,2,4
Differential analysis of genes elevated in the "Mixed Identity Cells" cluster compared to the Control proximal tubules at UIR Day 1, 2 and 4
	DAY1:DAY2:DAY4	DAY1	DAY2	DAY4	DAY1:DAY2	DAY1:DAY4	DAY2:DAY4
1	Spp1	Sprr2g	Ifit1	Ccl5	Sprr2f	Hbb-bs	Ifi27l2a
2	Clu	Ehd4	Rsad2	H2-Ab1	S100a9	Hba-a1	Irgm1
3	Lcn2	mt-Nd5	Isg15	Cd74	S100a8	Hba-a2	Tgtp1
4	S100a6	Fgg	Ifit3	Vcam1	Rgs2	Hbb-bt	Tgtp2
5	Mt1	Cdkn1c	I830012O16Rik	Ubd	Ptma	Havcr1	Rtp4
6	Tmsb4x	Top2a	Iigp1	H2-Eb1	mt-Atp6	Vim	Itm2b
7	Cd24a	Olfr16	Cxcl10	Cp	Gpr116	Plat	Gbp7
8	Mt2	Ehf	Ifit2	Cxcl1	Igfbp5	Myh9	Parp14
9	S100g	Kctd1	Stat1	H2-Aa	Klk1b5	Golm1	Irf7
10	Defb1	Mki67	Oasl1	Ankrd1	Kcnk1	Cd14	Psmb8
11	Pea15a	Tm4sf1	Usp18	Tmem176b	S100a1	Rtn4	Plac8
12	Mal	Mecom	Xaf1	C3	Rps26-ps1	Iqgap1	Gbp3
13	Wfdc2	Ehd3	Mx2	Aoc1	Gm10800	Ppap2b	Lgals3bp
14	Tmsb10	Utrn	Trim30a	Anxa3	Rpl26	Pkm	Gm4070
15	mt-Nd1	Rell1	Gbp6	Atp1b1	Cyb5r3	Tsc22d1	Ccl2
16	Ctsl	Slc12a3	Oas1a	Cd44	NA	Tuba1a	Gvin1
17	Anxa2	Nrp1	Oasl2	Ccl6	NA	Nudt4	Serpinb9
18	Klk1	Twsg1	Oas1g	Serpinb6b	NA	S100a10	Ctss
19	Aqp2	Atp6ap1	mt-Co1	H2-Q7	NA	Sostdc1	Ddx58
20	Lgals3	Tmem72	Slfn2	Psmb9	NA	Cd2ap	Pycard
21	Actb	Mxd4	Ifi47	Gbp2	NA	Nfkbiz	Ifi202b
22	Ly6a	mt-Nd6	mt-Co2	Ctsc	NA	2200002D01Rik	Apoe
23	Ctsd	Smc2	Ifi203	Litaf	NA	Npnt	Gstt1
24	mt-Nd2	Foxp1	Ifi44	Guca2b	NA	Tubb2a	Comt
25	Lgals1	Pdap1	Eif2ak2	Myof	NA	Actg1	Crip1
26	Sparc	Tuba1b	Cmpk2	Eif4ebp1	NA	Ezr	Tspan1
27	Sh3bgrl3	Gm10222	Gbp10	Tnfrsf12a	NA	Kng2	Psme1
28	Umod	Gm26870	Bst2	Actn1	NA	Btg2	Gm2000
29	D17H6S56E-5	Aebp2	Tor3a	Tmem176a	NA	Dap	Junb
30	Hsd11b2	Ptbp3	Igtp	Prss23	NA	Rpl8	Slc25a4
31	mt-Nd4	Cdh1	Rnf213	Sfrp1	NA	Hn1	Psme2b
32	Tacstd2	Ptprf	Slfn5	Kcnj1	NA	Pbxip1	Rps4x
33	Krt8	Tfdp2	Ly6c2	Tes	NA	Btg1	Eef1a1
34	1600029D21Rik	Tubb4b-ps1	Stat2	Tax1bp3	NA	Adamts1	H2-T23
35	Sox4	Rpl39	Fxyd4	Ldhb	NA	Sdc4	Tapbp
36	Krt18	Slc5a3	Slc5a12	Gnb2l1	NA	Stat3	Rpl4
37	Cd9	Leprot	mt-Nd3	Clic1	NA	Dcdc2a	Rpl10a
38	mt-Cytb	Sgk1	Gm11808	Ostf1	NA	NA	Rps16
39	Cldn7	NA	Rpl37	Vmp1	NA	NA	Atf3
40	Ahnak	NA	Parp9	Rps3	NA	NA	Cdh16
41	Krt7	NA	Gm10123	Cd59a	NA	NA	Cd47
42	S100a11	NA	Ifih1	Ctsz	NA	NA	Cnn3
43	Calm1	NA	Klk1b3	Paqr5	NA	NA	Ier2
44	Pabpc1	NA	Rps29	Slc13a1	NA	NA	Cxcl16
45	Igfbp7	NA	Slc7a8	Calr	NA	NA	NA
46	Ifitm3	NA	Rnase4	Npc2	NA	NA	NA
47	Lyz2	NA	Rpl23	Rnaset2b	NA	NA	NA
48	Car2	NA	Gm10288	Cdkl1	NA	NA	NA
49	Cryab	NA	Rps24	NA	NA	NA	NA
50	Ly6c1	NA	Ppia	NA	NA	NA	NA
51	Epcam	NA	Mitd1	NA	NA	NA	NA
52	Anxa5	NA	Rps27	NA	NA	NA	NA
53	Tmem52b	NA	Spp2	NA	NA	NA	NA
54	Cldn4	NA	Pdzk1ip1	NA	NA	NA	NA
55	Tspan8	NA	Rps9	NA	NA	NA	NA
56	Cstb	NA	Rps14	NA	NA	NA	NA
57	Arpc1b	NA	Rps17	NA	NA	NA	NA
58	Tfap2b	NA	Atp5j	NA	NA	NA	NA
59	Txnip	NA	Rpl23a-ps3	NA	NA	NA	NA
60	Rps26	NA	Gm5428	NA	NA	NA	NA
61	Klf6	NA	Psme2	NA	NA	NA	NA
62	Tubb5	NA	Rps19	NA	NA	NA	NA
63	Cald1	NA	Cyp2d26	NA	NA	NA	NA
64	Hspb1	NA	Rps25	NA	NA	NA	NA
65	Cwc22	NA	Rps28	NA	NA	NA	NA
66	Atp6v1g3	NA	Calm2	NA	NA	NA	NA
67	Cst3	NA	Gm6472	NA	NA	NA	NA
68	B2m	NA	Acaa2	NA	NA	NA	NA
69	Egr1	NA	Slc5a2	NA	NA	NA	NA
70	Ly6e	NA	Gm10335	NA	NA	NA	NA
71	Rplp0	NA	Slc3a2	NA	NA	NA	NA
72	H3f3b	NA	Tmem140	NA	NA	NA	NA
73	H2-K1	NA	Rpl14	NA	NA	NA	NA
74	Mgst1	NA	Gm10036	NA	NA	NA	NA
75	Ctsb	NA	Mgst3	NA	NA	NA	NA
76	Myl12a	NA	Znfx1	NA	NA	NA	NA
77	Aif1l	NA	Serf2	NA	NA	NA	NA
78	Tmem213	NA	Fabp3-ps1	NA	NA	NA	NA
79	Tagln2	NA	Zfp36	NA	NA	NA	NA
80	Ifi27	NA	Rps15a	NA	NA	NA	NA
81	Wbp5	NA	Tspo	NA	NA	NA	NA
82	Rpl32	NA	Gm10260	NA	NA	NA	NA
83	Fos	NA	Rpl18a	NA	NA	NA	NA
84	Rps5	NA	Atp5g1	NA	NA	NA	NA
85	Msn	NA	D630023F18Rik	NA	NA	NA	NA
86	Gpr56	NA	Samd9l	NA	NA	NA	NA
87	Gm8730	NA	Rpl35	NA	NA	NA	NA
88	Col18a1	NA	NA	NA	NA	NA	NA
89	Id3	NA	NA	NA	NA	NA	NA
90	Ier3	NA	NA	NA	NA	NA	NA
91	Rps11	NA	NA	NA	NA	NA	NA
92	Lrrc58	NA	NA	NA	NA	NA	NA
93	Gm9846	NA	NA	NA	NA	NA	NA
94	Ubb	NA	NA	NA	NA	NA	NA
95	Rpl6	NA	NA	NA	NA	NA	NA
96	Hes1	NA	NA	NA	NA	NA	NA
97	Tpm4	NA	NA	NA	NA	NA	NA
98	H2-D1	NA	NA	NA	NA	NA	NA
99	Nfkbia	NA	NA	NA	NA	NA	NA
