## Supplementary material for "Single Cell Profiling of Acute Kidney Injury Reveals Novel Transcriptional Signatures, Mixed Identities and Epithelial-to-Stromal Crosstalk": Table S5

### Sheet: Sheet1
1) qPCR primers
4331182-Mm00613028_m1 Ahnak
4331182-Mm00782538_sH Cd24a
4331182-Mm00486320_s1 Sox4
4331182-Mm01197036_m1 Myh9
4331182-Mm00475626_m1 Sh3bgrl3
4331182-Mm00487131_m1 Col18a1
4331182-Mm01324470_m1 Lcn2
4331182-Mm00506686_m1 Havcr1 (Kim1)
4331182-Mm01333430_m1 Vim
4331182-Mm00801666_g1 Col1a1
4331182-Mm01256744_m1 Fn1
2) RNAscope probes
476841-C2 RNAscope® Probe - Mm-Slc12a1-C2
452411-C3 RNAscope® Probe - Mm-Aqp2-C3
432691-C3 RNAscope® Probe - Mm-Cd24a-C3
471381-C3 RNAscope® Probe - Mm-Sox4-C3
476201-C3 RNAscope® Probe - Mm-Cd44-C3
483801-C3 RNAscope® Probe - Mm-Col18a1-C3
457961-C1 RNAscope® Probe - Mm-Vim
428141-C2 RNAscope® Probe - Mm-Slc34a1-C2
313971-C1 RNAscope® Probe - Mm-Lcn2-C1
472551-C1 RNAscope® Probe - Mm-Havcr1-C1
2) CISH probe primer sequences
Sox4
F (T3): 5’ GAGA CAA TTA ACC CTC ACT AAA GG gcatcgttctctccagagca 3’
R (T7): 5’ GAGA TAA TAC GAC TCA CTA TAG GG ctgaaactgcccagggacat 3’
Cd24a
F (T7): 5’ GAGA TAA TAC GAC TCA CTA TAG GG gtgtgttctgttagcaaggca
R (T3): 5’ GAGA CAA TTA ACC CTC ACT AAA GG agcattcaggtgtgaggcaa
Myh9
F (T7): 5’ GAGA TAA TAC GAC TCA CTA TAG GG CTGATACCAAAGAGTCCAGGCT
R (T3): 5’ GAGA CAA TTA ACC CTC ACT AAA GG TAGAGTGCTGGGAGAAGCCA
Sh3bgrl3
F (T7): 5’ GAGA TAA TAC GAC TCA CTA TAG GG ctcagttggtctgtgtccc
R (T3): 5’ GAGA CAA TTA ACC CTC ACT AAA GG agagaggatgccccaaggt
Ahnak
R (T7): GAGA TAA TAC GAC TCA CTA TAG GG CAGGGACAGTCACATCAACT
F (T3): GAGA CAA TTA ACC CTC ACT AAA GG ATGTTCATGGCCCAGACTG
Spp1
F (T3): GAGA CAA TTA ACC CTC ACT AAA GG tcaccattcggatgagtctg
R (T7): GAGA TAA TAC GAC TCA CTA TAG GG cagtggccgtttgcatttct
